# Association of secondary metabolite gene clusters with host-specific lineages of the cereal blast fungus *Pyricularia oryzae*

**DOI:** 10.1101/2023.09.07.556384

**Authors:** Khyati Mehta, Jorge C. Navarro-Muñoz, Sayali Bakore, Jérôme Collemare, Rajesh Patkar

**Affiliations:** Bharat Chattoo Genome Research Centre, Department of Microbiology and Biotechnology Centre, The Maharaja Sayajirao University of Baroda, Vadodara, India; Westerdijk Fungal Biodiversity Institute, Utrecht, the Netherlands; Department of Biosciences & Bioengineering, Indian Institute of Technology Bombay, Mumbai, India

**Author notes:** Current address: Westerdijk Fungal Biodiversity Institute, Utrecht, the Netherlands (Khyati Mehta). Current address: Wageningen University and Research, Wageningen, the Netherlands (Jorge C. Navarro-Muñoz). Author for correspondence – Rajesh Patkar – and Jérôme Collemare –.

**Keywords:** Biosynthetic diversity, population genomics, *Magnaporthe oryzae*, gene cluster family, polyketide synthase, effector, polymorphism, divergence

## Abstract

Fungal plant pathogens constantly evolve and deploy novel peptide and metabolite effectors to break down plant resistance and adapt to new host plants. The blast fungal pathogen *Pyricularia oryzae* is a single species subdivided into multiple host-specific lineages that have evolved through gain and/or loss of virulence and/or effector related genes through chromosomal rearrangement. Here, we mined 68 genomes of *P. oryzae*, belonging to six host-specific lineages, to identify secondary metabolite (SM) biosynthetic gene clusters (BGCs) likely associated with potential metabolite effectors involved in host specialization. A similarity network analysis grouped a total of 4501 BGCs into 283 gene cluster families (GCFs), based on the content and architecture of the BGCs. While most of the GCFs were present in all the *P. oryzae* lineages, two (BGC-O1 and BGC-O2) were found specifically in the *Oryza* lineage and one (BGC-TLE) was found in the lineage specific to *Triticum, Lolium* and *Eleusine* hosts. Further analysis of the phylogenetic relationships between core biosynthetic genes confirmed that BGC-O1, which comprises a reducing polyketide synthase gene (MGG_08236) and four putative tailoring genes, was present only in the *Oryza* lineage. Importantly, most genes, including MGG_08236, from the BGC-O1 were expressed specifically during pathogenesis. We propose that the *Oryza* lineage-specific BGC-O1 produces a metabolite effector likely involved in specialization of *P. oryzae* to the rice host. In addition, we identified five SM genes under positive or balancing selection only in the *Oryza* lineage, suggesting a role in the interaction with rice specifically. Our findings highlight the importance of further mining novel metabolite effectors in specialization and virulence of the blast fungus to different cereal hosts.
