## Supplementary tables for "Association of secondary metabolite gene clusters with host-specific lineages of the cereal blast fungus *Pyricularia oryzae*"

### Sheet: Supplementary table S1
Supplementary Table S1: Pyricularia oryzae and Pyricularia grisea genomes used in this study.
Strains	Synonyms	Host of Isolation	Country/Region	Year of Collection	Phylogenetic lineage	Assembly Accession IDs	References	BUSCO (%)
70-15		Oryza sativa	n/a	-	Oryza	GCF_000002495.2	Dean et al. 2005	98.6
Arcadia		Setaria viridis	Lexington, Kentucky, USA	1998	Setaria	GCA_002925445.1	Rahnama et al. 2021	95.7
AV1-1-1		Oryza sativa	Ghana: Aveyime	2015	Oryza	GCA_011799965.1†	Zhong et al. 2020	97.1
B157		Oryza sativa	India: Maruteru, Andhra Pradesh	1989	Oryza	GCA_000832285.1	Gowda et al. 2015	95.8
B2		Triticum aestivum	Bolivia: Okinawa Uno	2011	Triticum	GCA_002218465.1	Rahnama et al. 2021	96.5
B51		Eleusine indica	Bolivia: Quirusillas	2012	Eleusine	GCA_002925415.1	Farman et al. 2017	96.7
B71		Triticum aestivum	Bolivia: Okinawa Uno	2012	Triticum	GCA_004785725.2†	Peng et al. 2019	97.1
BdBar	BdBar16-1	Triticum aestivum	Bangladesh: Barisal	2016	Triticum	GCA_001675615.1	Rahnama et al. 2021	91.5
BdJes	BdJes16-1	Triticum aestivum	Bangladesh: Jessore district	2016	Triticum	GCA_001675595.1	Rahnama et al. 2021	93.7
BdMeh	BdMeh16-1	Triticum aestivum	Bangladesh: Mehepur district	2016	Triticum	GCA_001675605.1	Rahnama et al. 2021	96.9
BR0032	BR32	Triticum aestivum	Brazil	1991	Triticum	GCA_900474545.3†	Langner et al. 2021	97
Br130		Triticum aestivum	Brazil: Mato Grosso do Sul	1990	Triticum	GCA_002925325.1	Rahnama et al. 2021	94.6
BR29		Digitaria	Brazil	-	Digitaria	BR29	Chiapello et al. 2015	97.2
Br7		Triticum aestivum	Brazil: Parana	1990	Triticum	GCA_002925335.1	Rahnama et al. 2021	97
Br80		Triticum aestivum	Brazil	1991	Triticum	GCA_002925345.1	Rahnama et al. 2021	96.9
CD156	CD0156	Eleusine indica	Ivory Coast, Ferkessedougou	1989	Eleusine	GCA_900474475.3†	Langner et al. 2021	97.2
CHRF		Lolium perenne	Siler Springs, MD, USA	1996	Lolium	GCA_002925295.1	Rahnama et al. 2021	97.1
CHW		Lolium perenne	USA: Annapolis, MD	1996	Lolium	GCA_002925285.1	Rahnama et al. 2021	96.8
DsLIZ		Digitaria	Lexington, Kentucky, USA	2000	Digitaria	GCA_002925245.1†	Rahnama et al. 2021	96
EI9411		Eleusine indica	China,Fujian	1994	Eleusine	GCA_001548775.1	Zhong et al. 2016	96.8
EI9604		Eleusine indica	China,Zhejiang	1996	Eleusine	GCA_001548785.1	Zhong et al. 2016	96.9
FH		Lolium perenne	USA: Hagerstown, MD	1997	Lolium	GCA_002925225.1	Rahnama et al. 2021	95.7
FJ72ZC7-77		Oryza sativa	China: Fujian	1992	Oryza	GCA_011799905.1†	Zhong et al. 2020	96.9
FJ81278		Oryza sativa	China: Fujian	1981	Oryza	GCA_002368475.1†	Bao et al. 2017	97
FJ98099		Oryza sativa	China: Fujian	1998	Oryza	GCA_011799925.1†	Zhong et al. 2020	97.1
FR13	FR0013	Oryza sativa	France	1990	Oryza	GCA_900474655.3†	Langner et al. 2021	97.1
G17	K76-79	Eragrostis curvula	Japan	1976	Eragrostis	GCA_002925205.1	Rahnama et al. 2021	96.9
G22	WGG-FA40	Eleusine coracana	Japan	1976	Eleusine	GCA_002925165.1	Gladieux et al. 2018	96.9
GG11		Lolium perenne	USA: Lexington, KY	1997	Lolium	GCA_002925155.1	Rahnama et al. 2021	96.9
GRF52		Setaria viridis	Lexington, Kentucky, USA	2001	Setaria	GCA_002925145.1	Rahnama et al. 2021	96.9
GY11	GY0011, Guy11	Oryza sativa	French - Guyana	1988	Oryza	GCA_002368485.1†	Bao et al. 2017	97
HO		Lolium perenne	USA: Richmond, PA	1996	Lolium	GCA_002925105.1	Rahnama et al. 2021	97
IA1	ARB114	Oryza sativa	Arkansas, USA	2009	Oryza	GCA_002925085.1	Rahnama et al. 2021	97
IB33		Oryza sativa	Texas, USA	-	Oryza	GCA_002925065.1	Rahnama et al. 2021	97.1
IB49	ZN61	Oryza sativa	AR, USA	1992	Oryza	GCA_002925045.1	Rahnama et al. 2021	97.1
IC17	ZN57	Oryza sativa	AR, USA	1992	Oryza	GCA_002925025.1	Rahnama et al. 2021	97.1
IE1K	TM2	Oryza sativa	AR, USA	2003	Oryza	GCA_002924985.1	Rahnama et al. 2021	97.1
LpKY97	LpKY97-1	Lolium perenne	USA	1997	Lolium	GCA_012272995.1†	Rahnama et al. 2021	96.6
MEA1		Eleusine africana	GKVK, Bengaluru, KA, India	2015	Eleusine		This study	96.9
MEC1		Eleusine coracana	Waghai, Dangs, GJ, India	2015	Eleusine		This study	96.9
MEC2		Eleusine coracana	Waghai, Dangs, GJ, India	2015	Eleusine		This study	96.9
MEC3		Eleusine coracana	GKVK, Bengaluru, KA, India	2015	Eleusine		This study	96.8
MEC4		Eleusine coracana	GKVK, Bengaluru, KA, India	2015	Eleusine		This study	96.8
MEC5		Eleusine coracana	Dentam, west sikkim, SK, India	2015	Eleusine		This study	96.4
MEC6		Eleusine coracana	South Sikkim, SK, India	2015	Eleusine		This study	96.8
MG01		Oryza sativa	India: Mandya	2011	Oryza	GCA_000969745.1	Gowda et al. 2015	95.4
ML33		Oryza sativa	Mali	1995	Oryza	GCA_002924965.1	Rahnama et al. 2021	97
MOS1		Oryza sativa	Waghai, Dangs, GJ, India	2013	Eleusine		This study	97
MOS2		Oryza sativa	Waghai, Dangs, GJ, India	2013	Oryza		This study	97
MOS3		Oryza sativa	Hazaribag, JH, India	2010	Oryza		This study	96.9
MOS4		Oryza sativa	Kanyakumari, TN, India	2015	Oryza		This study	97.1
MOS5		Oryza sativa	Upper Lingthem,	2015	Oryza		This study	97
			North Sikkim, SK, India
MOS6		Oryza sativa	Geysing, West Sikkim, SK, India	2015	Oryza		This study	96.9
MSI1		Setaria Italica	GKVK, Bengaluru, KA, India	2015	Setaria		This study	96.8
MSI2		Setaria Italica	GKVK, Bengaluru, KA, India	2015	Setaria		This study	96.7
MZ5-1-6		Eleusine coracana	Japan,Miyazaki	1976	Eleusine	GCA_004346965.1†	Luciano et al 2019	97.1
NI907		Digitaria	Japan:Tochigi	1974	Digitaria	GCF_004355905.1†	Gomez Luciano et al. 2019	97.3
P131		Oryza sativa	Japan	1976	Oryza	GCA_000292605.1	Xue et al. 2012	96.7
P3		Triticum durum	Paraguay: Canindeyu	2012	Triticum	GCA_002924885.1	Rahnama et al. 2021	97
PH0014-rn	PH0014, PH14	Oryza sativa	Philippines	-	Oryza	PH14-rn	Chiapello et al. 2015	96.6
PH42		Eleusine coracana	Philippines	1983	Eleusine	GCA_002924865.1	Pieck et al. 2017	95.5
PL2-1		Lolium multiflorum	Pulaski Co, KY, USA	2002	Lolium	GCA_002924835.1	Rahnama et al. 2021	97
PL3-1		Lolium multiflorum	Pulaski Co, KY, USA	2002	Lolium	GCA_002924825.1	Rahnama et al. 2021	96.7
RMg-Dl		Oryza sativa	India: Madhubani, Bihar	2012	Oryza	GCA_001853415.2†	Reddy et al. 2021	93.7
Sar-2-20-1		Oryza sativa	Suriname: Saramacca	2013	Oryza	GCA_011799915.1†	Zhong et al. 2020	97
Sv9610		Setaria viridis	China,Zhejiang	1996	Setaria	GCA_001548845.1	Zhong et al. 2016	97
Sv9623		Setaria viridis	China,Zhejiang	1996	Setaria	GCA_001548855.1	Zhong et al. 2016	96.8
T25		Triticum aestivum	Brazil: Parana	1988	Triticum	GCA_002924745.1	Rahnama et al. 2021	96.8
US0071	US71	Setaria spp.	USA	1998	Setaria	GCA_900474175.3†	Langner et al. 2021	97.1
WHTQ		Triticum aestivum	Brazil	-	Triticum	GCA_002924665.1	Rahnama et al. 2021	93.8
Y34		Oryza sativa	China: Yunnan	1982	Oryza	GCA_000292585.1	Xue et al. 2012	96.7
† Denotes assemblies obtained using long-read next generation sequencing technologies

### Sheet: Supplementary Table S2
Supplementary Table S2: De novo assembly statistics and gene prediction content of Pyricularia oryzae strains sequenced in this study.
Host of isolation	Isolate	Tissue	Illumina PE reads (millions)	Coverage	Number of scaffolds	Assembly size (Mb)	Largest scaffold (bp)	N50 (bp)	N75 (bp)	BUSCO (%)	Repeat (%)	GC (%)	Number of genes
Rice (Oryza sativa)	MOS1	Leaf	18208538	51x	1904	40.16	281161	65340	33132	97	5.41	50.65	10709
	MOS2	Leaf	15478674	47x	2047	37.97	367257	72410	29985	97	2.53	51.52	10545
	MOS3	Leaf	17205136	53x	2767	38.52	267001	50541	21849	96.9	2.73	51.4	10811
	MOS4	Leaf	38912430	110x	2355	39.84	560096	91955	35479	97.1	4.1	51.03	10889
	MOS5	Neck	21798984	64x	2719	38.63	339207	52164	22677	97	2.94	51.41	10864
	MOS6	Neck	46532296	140x	2781	39.2	510671	74458	29003	96.9	3.27	51.24	10767
Finger millet (Eleusine coracana)	MEC1	Leaf	20560638	56x	2071	40.42	286458	33770	17282	96.9	5.93	50.61	10707
	MEC2	Leaf	44918978	124x	2959	40.78	2525283	51730	24248	96.9	5.6	50.55	10869
	MEC3	Leaf	17427662	48x	2342	39.95	396207	48482	23772	96.8	4.86	50.75	10744
	MEC4	Finger	18641988	53x	2220	39.48	291154	50680	24788	96.8	4.22	50.88	10705
	MEC5	Finger	22619870	63x	2879	40.04	241515	41163	20564	96.4	4.8	50.76	10988
	MEC6	Neck	22624154	62x	2271	39.81	294595	50102	24357	96.8	4.77	50.85	10720
	MEA1	Leaf	19463120	54x	2088	39.65	364278	57051	30038	96.9	4.67	50.86	10667
Foxtail millet (Setaria italica)	MSI1	Leaf	31336604	94x	2393	38.38	199508	45371	23183	96.8	3.44	51.3	10643
	MSI2	Leaf	18569022	55x	1727	37.97	318537	51176	27865	96.7	3.4	51.37	10496

### Sheet: Supplementary Table S3
Supplementary Table S3: Number of BGCs predicted using fungiSMASH in this study.
	Product prediction from fungiSMASH
Strains	T1PKS	NRPS	terpene	NRPS-like	NRPS.T1PKS	T1PKS.NRPS-like	indole	T3PKS	T1PKS.indole	terpene.T1PKS	NRPS.NRPS-like	NRPS-like.indole	arylpolyene.NRPS-like	hserlactone	phosphonate	RiPP-like	Grand Total
Digitaria (P. grisea) Total	74	29	27	20	20	6	10	6				1					193
BR29	23	8	9	6	7	2	2	2				1					60
DsLIZ	27	12	9	7	6	2	4	2									69
NI907	24	9	9	7	7	2	4	2									64
Eleusine (P. oryzae) Total	284	159	138	88	77		41	28	14	4	3						836
B51	25	12	10	6	6		3	2	1								65
CD156	20	11	9	5	5		3	2	1	1	1						58
EI9411	18	11	9	5	6		3	2	1	1	1						57
EI9604	21	12	10	6	5		3	2	1	1							61
G22	21	12	10	7	6		3	2	1								62
MEA1	20	10	9	7	6		3	2	1								58
MEC1	21	11	9	7	6		3	2	1	1							61
MEC2	17	10	11	7	6		3	2	1								57
MEC3	20	12	10	6	6		3	2	1								60
MEC4	19	9	12	7	5		2	2	1								57
MEC5	19	10	10	7	6		3	2	1								58
MEC6	20	13	10	7	5		3	2	1								61
MZ5-1-6	19	12	9	5	5		3	2	1		1						57
PH42	24	14	10	6	4		3	2	1								64
Eragrostis (P. oryzae) Total	20	12	11	6	7		3	2	1								62
G17	20	12	11	6	7		3	2	1								62
Lolium (P. oryzae) Total	185	98	80	39	35		28	16	3	1	8						493
CHRF	25	11	10	5	5		4	2			1						63
CHW	25	12	11	5	4		3	2	1		1						64
FH	24	15	9	4	4		4	2			1						63
GG11	24	12	11	5	4		4	2			1						63
HO	22	12	10	5	5		3	2	1		1						61
LpKY97	20	11	9	5	4		3	2	1		1						56
PL2-1	22	12	11	5	5		4	2			1						62
PL3-1	23	13	9	5	4		3	2		1	1						61
Oryza (P. oryzae) Total	521	239	279	141	130	1	74	52	21	4	10		1	1	1	1	1476
70-15	18	8	12	5	5		2	2	1		1						54
AV1	18	8	11	4	6		2	2	1		1						53
B157	18	9	11	6	4		3	2									53
FJ72ZC7	17	9	9	4	4		2	2	1	1	1						50
FJ81278	21	10	11	4	7		2	2	1		1						59
FJ98099	18	8	11	5	5		2	2	1	1	1						54
FR13	21	8	12	5	5		4	2	1		1						59
GUY11	16	8	10	5	5		2	2	1	1	1						51
IA1	22	10	11	6	4		3	2	1								59
IB33	21	8	12	6	5		3	2	1								58
IB49	22	9	12	6	5		3	2	1								60
IC17	21	8	12	6	5		3	2	1								58
IE1K	21	9	11	6	5		3	2	1								58
MG01	16	10	10	7	3		4	2									52
ML33	20	9	11	4	4		3	2	1								54
MOS1	21	10	9	7	6		3	2	1								59
MOS2	23	9	10	5	5		3	2			1						58
MOS3	19	10	9	6	5		3	2	1								55
MOS4	25	11	10	6	3	1	4	2									62
MOS5	21	11	9	6	5		2	2	1								57
MOS6	21	11	11	5	6		3	2	1								60
P131	22	8	11	5	6		3	2									57
PH14	22	13	14	8	5		3	2	1				1	1	1	1	72
RMgDl	18	9	10	5	6		3	2	1								54
Sar2	18	8	11	4	6		3	2	1		1						54
Y34	21	8	9	5	5		3	2	1	1	1						56
Setaria (P. oryzae) Total	158	72	62	38	32		22	14	4	5	4						411
Arcadia	23	13	10	7	3		3	2	1	1							63
GRF52	20	9	8	5	6		3	2	1		1						55
MSI1	28	12	9	6	4		3	2									64
MSI2	26	10	9	5	4		3	2		1	1						61
Sv9610	20	10	9	5	5		4	2		1	1						57
Sv9623	24	9	10	5	5		3	2	1								59
US71	17	9	7	5	5		3	2	1	2	1						52
Triticum (P. oryzae)	295	143	123	60	49		42	24	5	1	8	3					753
B2	26	11	10	5	4		4	2			1	1					64
B71	21	11	10	5	4		3	2	1		1						58
BdBar	31	14	11	5	2		4	2									69
BdJes	26	15	9	6	2		3	2	1								64
BdMeh	22	11	10	6	5		3	2	1								60
Br130	26	13	10	5	5		4	2									65
BR32	20	11	10	4	4		3	2	1		1						56
Br7	22	10	11	5	5		2	2	1		1	1					60
Br80	26	11	11	5	4		4	2			1						64
P3	23	11	10	6	5		5	2		1	1						64
T25	29	12	11	5	5		4	2			1	1					70
WHTQ	23	13	10	3	4		3	2			1						59
Grand Total	1537	752	720	392	350	7	220	142	48	15	33	4	1	1	1	1	4224

### Sheet: Supplementary Table S4
Supplementary Table S4: Summary of population genetic variation in 40 core biosynthetic genes in Oryza, Eleusine and Triticum lineages of Pyricularia oryzae.
Polymorphism and divergence were measured using DnaSP. Pi(s) - Synonymous Nucleotide Diversity; Pi(a) - Nonsynonymous Nucleotide Diversity; Ks - Synonymous Nucleotide Divergence; Ka - Nonsynonymous Nucleotide Divergence
Labels in red highlight genes under selection associated with the Oryza lineage specifically.
Gene	SM class	known BGC	Polymorphism within populations									Divergence between populations									Natural selection inferences
			Oryza			Eleusine			Triticum			Oryza-Eleusine			Oryza-Triticum			Eleusine-Triticum
			Pi(s)	Pi(a)	Pi(a)/Pi(s)	Pi(s)	Pi(a)	Pi(a)/Pi(s)	Pi(s)	Pi(a)	Pi(a)/Pi(s)	Ks	Ka	Ka/Ks	Ks	Ka	Ka/Ks	Ks	Ka	Ka/Ks
MGG_00017	NRPS-like		0.00064	0.0002	0.315	0.01338	0.0049	0.364	0.01885	0.00874	0.46	0.02978	0.01279	0.425	0.02404	0.00786	0.323	0.02562	0.01106	0.428	relaxed selection in all
MGG_00022	NRPS		0.00072	0.00048	0.658	0.01264	0.0027	0.212	0.03141	0.00542	0.169	0.04491	0.00941	0.204	0.02458	0.00539	0.216	0.03533	0.00641	0.178	relaxed selection in all
MGG_00385	NRPS-like		0.0001	0.0001	0.965	0.00817	0.00088	0.107	0.00848	0.0009	0.106	0.01451	0.00085	0.058	0.01007	0.00181	0.179	0.01291	0.00194	0.149	strong purifying selection in all; neutral polymorphism within the Oryza lineage
MGG_00428	T1PKS		0	0.00019	---	0	0.0002	---	0.01169	0.00364	0.31	0.02196	0.0105	0.475	0.02406	0.01019	0.42	0.00919	0.00302	0.328	relaxed selection in all
MGG_00792	terpene		0.00093	0.0003	0.319	0.02158	0.00101	0.046	0	0	0	0.03134	0.00311	0.097	0.0276	0.00443	0.158	0.03052	0.00136	0.044	strong purifying selection in all
MGG_00806	T1PKS		4e-05	0.0002	5.048	0	2e-05	---	0	0	0	0.00881	0.01375	1.566	0.00884	0.01377	1.562	0	1e-05	---	strong balancing selection within the Oryza lineage
MGG_01628	terpene		0	0	0	0.00261	0.00033	0.128	0	0	0	0.0013	0.00017	0.128	0	0	0	0.0013	0.00017	0.128	purifying selection in all
MGG_01701	terpene		0	0.00011	---	0.0026	0.00191	0.735	0	0	0	0.00313	0.00253	0.809	0.00448	0.00281	0.627	0.00254	0.00128	0.505	relaxed selection in all
MGG_01951	NRPS-like		0.00066	0.00121	1.827	0.01304	0.00691	0.528	0.00394	0.0019	0.482	0.04114	0.01267	0.302	0.01109	0.00291	0.261	0.03693	0.01224	0.326	relaxed selection in all; balancing selection within the Oryza lineage
MGG_02611	NRPS-like		9e-05	3e-05	0.328	0	0	0	0.0103	0.002	0.019	0.00912	0.00113	0.124	0.01347	0.00129	0.095	0.0085	0.00016	0.018	strong purifying selection in all
MGG_03290	NRPS-like		8e-05	6e-05	0.699	0.00182	0.00023	0.129	0	6e-05	---	0.00218	0.00052	0.238	0.00105	0.00041	0.39	0.00115	0.00017	0.149	relaxed selection in all
MGG_03401	NRPS		4e-05	0.00012	3.221	0.00016	0.00016	0.982	0.0057	0.00037	0.065	0.01797	0.00096	0.053	0.01945	0.0012	0.061	0.02376	0.00135	0.056	strong purifying selection in all; balancing selection within the Oryza lineage
MGG_03422	terpene		0.00019	0	0	0.00129	0.00041	0.321	0.01483	0.00218	0.146	0.02807	0.00503	0.176	0.02981	0.00775	0.256	0.03378	0.0044	0.128	strong purifying selection in Oryza and Triticum, relaxed selection in Eleusine lineage
MGG_03432	terpene		0.00055	0.00057	1.041	0.00104	0.00061	0.589	0	0	0	0.0431	0.00473	0.107	0.0209	0.0019	0.09	0.04109	0.00503	0.119	strong purifying selection in all; neutral polymorphism within the Oryza lineage
MGG_03831	NRPS-like		0.00241	0	0	0.0054	0.00202	0.372	0.01264	0.00257	0.202	0.02278	0.00459	0.199	0.02557	0.00381	0.147	0.01068	0.00387	0.36	relaxed selection in all
MGG_03833	terpene		0.00031	0.00025	0.798	0.00914	0.00039	0.042	0.02085	0.00049	0.023	0.03949	0.0015	0.037	0.03181	0.00224	0.069	0.02875	0.00078	0.027	strong purifying selection in all
MGG_04631	terpene		0	0.00034	---	0.0061	0.00016	0.027	0	0	0	0.03206	0.00339	0.104	0.03232	0.00347	0.105	0.00351	8e-05	0.023	strong purifying in all
MGG_04643	T3PKS		0	0	0	0.00327	0	0	0	0	0	0	0	0	0.00557	0.00196	0.351	0.01215	0.00097	0.079	strong purifying selection in all
MGG_04646	NRPS-like		0	0	0	0.00487	0.001	0.206	0	0	0	0.0068	0.00281	0.413	0.01246	0.00286	0.228	0.00555	0.00095	0.171	relaxed selection in all
MGG_04775	T1PKS		0.00181	0.0028	1.544	0.00169	0.00299	1.768	0	0	0	0.00395	0.00932	2.369	0.0035	0.00945	2.71	0.00149	0.00302	2.029	balancing selection within Oryza and Eleusine lineages; strong positive selection within Triticum to fix one allele
MGG_05589	T1PKS		0.00049	0.00023	0.471	0.02055	0.00602	0.29	0	0.0001	---	0.06037	0.01327	0.213	0.06147	0.01384	0.218	0.02035	0.00615	0.299	relaxed selection in all
MGG_06254	T3PKS		0	0.00071	---	0.00427	0.00228	0.534	0	0	0	0.00373	0.00398	1.065	0.00435	0.00353	0.811	0.00841	0.00217	0.256	relaxed selection in all
MGG_06540	indole		0	0	0	0.0035	0	0	0.00233	0.00051	0.219	0.00984	0.00108	0.11	0.01273	0.00153	0.119	0.01752	0.00025	0.014	strong purifying selection in all
MGG_07219	T1PKS	melanin	0.00062	9e-05	0.15	0.01506	0.00054	0.035	0.0137	0.00042	0.031	0.02522	0.00051	0.02	0.01723	0.00038	0.022	0.02594	0.00095	0.036	strong purifying selection in all
MGG_08288	NRPS-like		0.00111	0	0	0.01039	0.001	0.095	0.01701	0.00163	0.095	0.01402	0.00291	0.206	0.02017	0.00256	0.126	0.02482	0.00171	0.068	strong purifying selection
MGG_09239	terpene	squalestatin S1	0	7e-05	---	0.00171	0	0	0.00623	0	0	0.00086	0.00188	2.201	0.00856	0.00188	0.219	0.00828	0	0	strong positive selection in Oryza
MGG_09645	T1PKS		0.00043	7e-05	0.155	0.00606	0.00173	0.285	0.02182	0.00707	0.321	0.0448	0.01259	0.275	0.04244	0.01288	0.297	0.02191	0.00696	0.315	relaxed selection in all
MGG_10516	terpene		0.00025	0	0	0.00693	0.00159	0.229	0	0	0	0.03451	0.00387	0.11	0.03366	0.00649	0.189	0.00837	0.00279	0.332	strong purifying selection in Oryza and Eleusine
MGG_10953	indole		0.00085	0.00029	0.338	0.02057	0.00229	0.11	0	0	0	0.0324	0.00308	0.093	0.03077	0.00206	0.066	0.01854	0.00217	0.116	strong purifying selection in Oryza and Eleusine
MGG_11638	T1PKS		0.00053	0.00044	0.839	0.00109	0.0003	0.279	0.00347	0.00052	0.151	0.01699	0.00422	0.246	0.01766	0.00426	0.239	0.00266	0.00044	0.166	relaxed selection in all; neutral polymorphism within the Oryza lineage
MGG_11702	terpene		0.00046	0.00026	0.572	0.00026	0.0002	0.746	0	0	0	0.00233	0.00077	0.332	0.0022	0.00066	0.3	0.00013	0.00011	0.87	relaxed selection
MGG_12175	NRPS	ferricrocin	0.00016	0.00013	0.835	0.01052	0.00342	0.324	0.01166	0.00387	0.33	0.02335	0.00769	0.326	0.00797	0.00301	0.376	0.02372	0.00754	0.315	relaxed selection in all; neutral polymorphism within the Oryza lineage
MGG_12214	T1PKS		0.00079	0.00025	0.315	0.00035	9e-05	0.244	0.00609	0.00104	0.17	0.02072	0.0026	0.124	0.0196	0.00267	0.135	0.00604	0.00098	0.162	relaxed purifying selection in all
MGG_12447	T1PKS	ACE1	0.02821	0.00332	0.116	0.00085	7e-05	0.086	0.02622	0.00141	0.053	0.05353	0.00503	0.091	0.0337	0.00284	0.082	0.04333	0.00302	0.068	strong purifying selection in all
MGG_12480	indole		0	0	0	0.00304	0.00104	0.341	0.00772	0.00287	0.37	0.01808	0.00314	0.172	0.00849	0.00315	0.37	0.02248	0.00388	0.171	relaxed purifying selection in all
MGG_12613	T1PKS		0.00016	0.0002	1.196	0.00681	0.00244	0.357	0.00829	0.00366	0.44	0.01329	0.00526	0.394	0.00638	0.00321	0.502	0.01195	0.00417	0.347	relaxed selection in all; neutral polymorphism within the Oryza lineage
MGG_14722	terpene		0.00181	0.00016	0.088	0.01471	0.00203	0.137	0.02017	0.00333	0.163	0.03535	0.00463	0.128	0.02939	0.00298	0.099	0.02465	0.00374	0.15	strong purifying selection in all
MGG_15248	NRPS	ETP toxin	0	0	0	0.01359	0.00512	0.375	0.0137	0.00343	0.249	0.03185	0.0111	0.344	0.03388	0.00894	0.259	0.02218	0.00753	0.336	relaxed selection in all
MGG_16971	NRPS-like		0	0.00033	---	0.01517	0.00619	0.405	0.01891	0.0022	0.115	0.03125	0.00894	0.282	0.01487	0.00239	0.159	0.03227	0.00842	0.257	relaxed selection in all
MGG_17747	NRPS-like		0	0.0004	---	0.0008	0.00113	1.412	0.0109	0.00386	0.353	0.01628	0.01511	0.928	0.02006	0.0152	0.755	0.01066	0.00367	0.343	relaxed selection in all; neutral polymorphism within the Oryza lineage

### Sheet: Supplementary Table S5
Supplementary Table S5: Primers used to study the relative gene expression of BGC-O1 genes.
Primers	Sequences (5'-3' direction)
TUB-RT-F	CATGATGGCTGCTTCTGACT
TUB-RT-R	GTACTCCTCTTCCTCCTCGT
MGG_08236-RT-F	TGGGCCAACGACAATTACGA
MGG_08236-RT-R	AAACCTTCTCCGCCGCATAGG
MGG_15107-RT-F	GTTTTGGTGCTGGCGGATTTG
MGG_15107-RT-R	CCGCTCCAACAAGCTCACATTC
MGG_15108-RT-F	TCGTTTACAGTACGAGTTGCCC
MGG_15108-RT-R	ACCGTAGTGCCCAGATTCTTGG
MGG_12496-RT-F	AGCCCACCTCACGTTTTTGACC
MGG_12496-RT-R	CCTCGTCTGAGTTGCCACGC
TUB-ORF-F	GAAATTGTTCACCTTCAGACCGGC
TUB-ORF-R	TGTTCTGGACGTTGCGCATCTGG
MGG_08236-ORF-F	ATGTCTGTTGGCGAGGCATC
MGG_08236-ORF-R	TCGTAGACCATCAGTCGGC
